# The GNMT N-terminus Couples Folate Feedback to Methyl-donor Homeostasis

**DOI:** 10.64898/2026.05.26.727678

**Authors:** Isaac Kraz, Oi Wei Mak, Subray Hegde, Benjamin M. Lorton, Harrison Hector, Michael K. Broussalian, Sarah Graff, Jennifer Aguilan, Jeffrey Bonanno, Roozbeh Eskandari, Daniel Groom, Simone Sidoli, Steve Almo, Michael Brenowitz, Evripidis Gavathiotis, Derek M. Huffman, David Shechter

**Affiliations:** Department of Biochemistry, Albert Einstein College of Medicine, Bronx, NY 10461; Department of Molecular Pharmacology, Albert Einstein College of Medicine, Bronx, NY 10461; Institute for Geroscience, Albert Einstein College of Medicine, Bronx, NY 10461; Department of Medicine, Albert Einstein College of Medicine, Bronx, NY 10461

**Keywords:** One Carbon Metabolism, GNMT, Methionine, Folate, SAM, Methylation

## Abstract

Maintenance of S-adenosylmethionine (SAM) homeostasis is essential for methylation of biomolecules, nucleotide and polyamine synthesis, and redox homeostasis. While all methyltransferases consume SAM, only a subset of highly tissue specific methyltransferases regulates SAM homeostasis. Among them, glycine N-methyltransferase (GNMT) is enriched in the liver and its dysregulated activity has been linked to compromised liver function. GNMT is inhibited by the methyl carrier 5-methyltetrahydrofolate (5mTHF), suggesting a negative-feedback mechanism regulating its activity. Here, we identify the GNMT N-terminal tail, and specifically phosphorylation at serine 9 (S9ph), as a regulatory modification linking folate-dependent feedback inhibition to SAM homeostasis. Structural and biochemical analyses and molecular dynamics simulations revealed that the N-terminal tail is required for catalytic turnover of SAM and for 5mTHF binding. Phosphoproteomic analysis showed that GNMT S9ph is abundant in mouse liver and further enriched in aged mice. Consistent with loss of folate-dependent negative feedback, both distal N-terminal truncation (residues 1-8) and a phosphomimetic substitution abolished 5mTHF binding while maintaining catalytic activity. In hepatocyte cell lines lacking endogenous GNMT, lentiviral overexpression of constitutively active GNMT mutants depleted SAM, increased SAH, disrupted protein methylation, impaired growth, and induced transcriptional responses consistent with methyl-donor stress. Together, these findings identify the GNMT N-terminus as a tunable phosphoregulatory domain that dynamically regulates GNMT activity and cellular methylation potential.
