## Supplemental Table S3 for "The GNMT N-terminus Couples Folate Feedback to Methyl-donor Homeostasis"

### Sheet: Sheet1
Gene Insert	Vector	Bacterial Resistance Marker	Mammalian Resistance Marker	Vector Source	Additional Information
H.s GNMT FL	pET29	Kanamycin	Not Applicable		C-terminal His tag in frame
H.s GNMT Δ8	pET29	Kanamycin	Not Applicable		C-terminal His tag in frame
H.s GNMT Δ15	pET29	Kanamycin	Not Applicable		C-terminal His tag in frame
H.s GNMT Δ23	pET29	Kanamycin	Not Applicable		C-terminal His tag in frame
H.s GNMT S9E					C-terminal His tag in frame
H.s GNMT R241A					C-terminal His tag in frame
Sarcosine oxidase (Bacillus sp.)	pET28	Kanamycin	Not Applicable	GenScript	N-terminal His tag
GFP	pLEX307	Ampicillin	Puromycin	Addgene	C-terminal V5 tag in frame
H.s GNMT FL	pLEX307	Ampicillin	Puromycin	Addgene	C-terminal V5 tag in frame
H.s GNMT Δ8	pLEX307	Ampicillin	Puromycin	Addgene	C-terminal V5 tag in frame
H.s GNMT S9E	pLEX307	Ampicillin	Puromycin	Addgene	C-terminal V5 tag in frame
H.s GNMT R241A	pLEX307	Ampicillin	Puromycin	Addgene	C-terminal V5 tag in frame
GFP	pDONR	Kanamycin	Not Applicable
H.s. GNMT FL	pDONR	Kanamycin	Not Applicable
H.s GNMT Δ8	pDONR	Kanamycin	Not Applicable
H.s GNMT S9E	pDONR	Kanamycin	Not Applicable
H.s GNMT R241A	pDONR	Kanamycin	Not Applicable
