## Supplemental Table S6 for "The GNMT N-terminus Couples Folate Feedback to Methyl-donor Homeostasis"

### Sheet: Sheet1
Gene Insert	Vector	Bacterial Resistance Marker	Mammalian Resistance Marker	Vector Source	Additional Information
H.s GNMT FL	pET29	Kanamycin	Not Applicable	Laboratory Archives	C-terminal His tag in frame
H.s GNMT Δ8	pET29	Kanamycin	Not Applicable	Laboratory Archives	C-terminal His tag in frame
H.s GNMT Δ15	pET29	Kanamycin	Not Applicable	Laboratory Archives	C-terminal His tag in frame
H.s GNMT Δ23	pET29	Kanamycin	Not Applicable	Laboratory Archives	C-terminal His tag in frame
H.s GNMT S9E	pET29	Kanamycin	Not Applicable	Laboratory Archives	C-terminal His tag in frame
H.s GNMT R241A	pET29	Kanamycin	Not Applicable	Laboratory Archives	C-terminal His tag in frame
Sarcosine oxidase (Bacillus sp.)	pET28	Kanamycin	Not Applicable	GenScript	N-terminal His tag
GFP	pLEX307	Ampicillin	Puromycin	Addgene: 41392	C-terminal V5 tag in frame
H.s GNMT FL	pLEX307	Ampicillin	Puromycin	Addgene: 41392	C-terminal V5 tag in frame
H.s GNMT Δ8	pLEX307	Ampicillin	Puromycin	Addgene: 41392	C-terminal V5 tag in frame
H.s GNMT S9E	pLEX307	Ampicillin	Puromycin	Addgene: 41392	C-terminal V5 tag in frame
H.s GNMT S9A	pLEX307	Ampicillin	Puromycin	Addgene: 41392	C-terminal V5 tag in frame
GFP	pDONR221	Kanamycin	Not Applicable	Thermo Fisher
H.s. GNMT FL	pDONR221	Kanamycin	Not Applicable	Thermo Fisher
H.s GNMT Δ8	pDONR221	Kanamycin	Not Applicable	Thermo Fisher
H.s GNMT S9E	pDONR221	Kanamycin	Not Applicable	Thermo Fisher
H.s GNMT S9A	pDONR221	Kanamycin	Not Applicable	Thermo Fisher
AHCY	pDONR221	Kanamycin	Not Applicable	GenScript
AHCY	pLEX304	Ampicillin	Blasticidin	Addgene: 25890
